# Analysis of single nucleotide polymorphisms between 2019-nCoV genomes and its impact on codon usage

**DOI:** 10.1101/2020.08.05.237404

**Authors:** Suruchi Gupta, Ravail Singh, Prosenjit Paul

## Abstract

The spread of COVID-19 is a global concern that has taken a toll on entire human health. Researchers across the globe has been working in devising the strategies to combat this dreadful disease. Studies focused on genetic variability helps design effective drugs and vaccines. Considering this, the present study entails the information regarding the genome-wide mutations detected in the 108 SARS CoV-2 genomes worldwide. We identified a few hypervariable regions localized in orf1ab, spike, and nucleocapsid gene. These nucleotide polymorphisms demonstrated their effect on both codon usage as well as amino acid usage pattern. Altogether the present study provides valuable information that would be helpful to ongoing research on 2019-nCoV vaccine development.
