## Supplementary file 1 for "Analysis of single nucleotide polymorphisms between 2019-nCoV genomes and its impact on codon usage"

### Sheet: Sheet1
Manuscript Details: Title: Analysis of single nucleotide polymorphisms between 2019-nCoV genomes and its impact on codon usage Authors: Suruchi Gupta1,#, Ravail Singh1,#, Prosenjit Paul2 Authors Affiliations: 1CSIR-Indian Institute of Integrative Medicine Jammu- 180001; 2Negenome Bio Solutions Pvt Ltd, Jalukbari, Guwahati-781014

### Sheet: 1. World genome wide mutation
			Genomic position(Mega)	Gene position	Nucleotide in reference	Change nucleotide	Amino acid and codon	Change codon and amino acid	Countries involved	Bioedit position
			250	Genomic	C	T	NA	NA	Belarus, Estonia,Slovakia,Tamil Nadu, Portugal, Ghana, Philippines, Cambodia, Pakistan, Turkey, Egypt, Mexico, Norway, Kenya, Czech Republic, Netherlands, Morocco, Spain, Saudi Arabia, Italy, Bosnia, Nigeria, Croatia,Georgia, USA, Jamaica, Argentina, Serbia, Ahmedabad(India)	NA
			893	orf1ab	C	T	CGT (Arginine)	TGT (Cysteine)	UAE,Kazakhstan	619
			1068	orf1ab	C	T	ACC (Threonine)	ATC (Isoleucine)	Bosnia,Croatia,Nigeria,USA,Georgia, Jamaica,Argentina	793
			1172	orf1ab	A	T	ATT(Isoleucine)	TTT (Phenylalanine)	Rajasthan (India), Bangladesh	898
			1200	orf1ab	C	T	CCA (Proline)	CTA (Leucine)	Rajasthan (India), Bangladesh	926
			1406	orf1ab	G	A	GTA (Valine)	ATA(Isoleucine)	UAE,Kazakhstan, Iran,Tunisia	1132
			1771	orf1ab	C	T	TTC (Phenylalanine)	TTT (Phenylalanine)	Srilanka, Oman	1497
			1873	orf1ab	T	G	CTT(Leucine)	CTG (Leucine)	Israel, Mumbai (India)	1599
			2425	orf1ab	C	T	TAC(Tyrosine	TAT (tyrosine)	Slovakia, Portugal, Tamil Nadu(India), Pakistan ,Turkey, Egypt,England,Denmark, France, Senegal,	2151
			3046	orf1ab	C	T	TTC and Phenylalanine	TTT and Phenylalanine	Belarus, Estonia,Slovakia,Tamil Nadu, Portugal, Ghana, Philippines, Cambodia, Pakistan, Turkey, Egypt, Mexico, Norway, Kenya, Czech Republic, Netherlands, Morocco, Spain, Saudi Arabia, Italy, Bosnia, Nigeria, Croatia,Georgia, USA, Jamaica, Argentina, Serbia, Ahmedabad(India)	2772
			3087	orf1ab	A	G	GAA (Glutamic acid)	GGA (Glycine)	UAE,Kazakhstan	2813
			4101	orf1ab	T	C	ATC (Isoleucine)	Acc (Threonine)	Italy, Morocco, Spain, Saudi Arabia	3827
			4167	orf1ab	C	T	GCT (Alanine)	GTT (Valine)	Hongkong, Bangkok	3893
			4211	orf1ab	C	T	CTA (Leucine)	TTA(Leucine)	Latvia, Belgium	3937
			4549	orf1ab	C	T	TAC(Tyrosine	TAT (Tyrosine)	Australia, Poland	4274
			4591	orf1ab	C	T	AAC (Asparagine)	AAT (Asparagine)	Mexico, Norway	4317
			6321	orf1ab	C	A	ACA (Threonine)	AAA (Lysine)	Israel, Mumbai (India), Delhi(India), Bihar (India), Singapore	6047
			6513	orf1ab	C	T	GCA (Alanine)	GTA (Valine)	England, Denmark	6239
			7327	orf1ab	C	T	TTC (Phenylalanine)	TTT (Phenylalanine)	Serbia, Ahmedabad (India)	7053
			8662	orf1ab	G	T	ATG (Methionine)	ATT (Isoleucine)	UAE,Kazakhstan	8388
			8716	orf1ab	T	C	GGT (Glycine)	GGC (Glycine)	Iran, Tunisia	8442
			8791	orf1ab	C	T	AGC (Serine)	AGT (Serine)	Hongkong, Bangkok, Australia, Poland	8517
			9486	orf1ab	T	A	TTT (Phenylalanine)	TAT (tyrosine)	Australia, Poland	9212
			10459	orf1ab	C	T	CCC (Proline)	CCT (Proline)	Argentina, Jamaica	10185
			10570	orf1ab	T	C	ACT(Threonine)	ACC(Threonine)	Ghana, Philippines,Cambodia	10296
			11092	orf1ab	G	T	TTG (Asparagine)	TTT (Phenylalanine)	Pakistan, Turkey, Egypt, Delhi (India), Bihar (India), Singapore, UAE,Kazakhstan	10818
			11629	orf1ab	C	T	TTC (Phenylalanine)	TTT (Phenylalanine)	England, Denmark	11355
			11925	orf1ab	C	T	TCA(Serine)	TTA(Leucine)	Argentina, Jamaica	11651
			12088	orf1ab	G	C	AGC (Serine)	AGG (Arginine)	France, Senegal	11814
			13739	orf1ab	C	T	CTA (Leucine)	TTA(Leucine)	Israel, Mumbai (India), Delhi(India), Bihar (India), Singapore	13466
			13869	orf1ab	C	T	GAC (Aspartic acid)	GAT (Aspartic acid)	Mexico, Norway	13569
			14795	orf1ab	C	T	GCT (Alanine)	GTT (Valine)	England, Denmark	14522
			14814	orf1ab	C	T	TAC (Tyrosine)	TAT (tyrosine)	Australia,Poland, England, Denmark
			15231	orf1ab	C	T	TTC (Phenylalanine)	TTT (Phenylalanine)	Bangladesh, Rajasthan (India)	14958
			15333	orf1ab	C	T	AAC (Asparagine)	AAT (Asparagine)	Ghana, Philippines,Cambodia, Latvia, Belgium	15060
			18564	orf1ab	C	T	GAC (Aspartic acid)	GAT (Aspartic acid)	Bangladesh, Rajasthan (India)	18291
			18837	orf1ab	C	T	GTC (Valine)	GTT (Valine)	Hongkong, Bangkok	18564
			18886	orf1ab	C	T	CTA (Leucine)	TTA(Leucine)	Serbia,Ahmedabad(India)	18613
			19007	Genomic	C	T	NA	NA	Argentina, Jamaica	NA
			19082	Genomic	A	G	NA	NA	UAE,Kazakhstan	NA
			19110	Genomic	G	T	NA	NA	Mexico, Norway	NA
			19716	Genomic	C	A	NA	NA	Israel,Mumbai (India)	NA
			20264	Genomic	A	G	NA	NA	Belarus, Estonia	NA
			20277	Genomic	A	G	NA	NA	Mexico, Norway, Japan, Hungary, Panama	NA
			20587	Genomic	G	T	NA	NA	England, Denmark	NA
			20896	Genomic	G	A	NA	NA	Iran, Tunisia	NA
			21636	Spike	C	T	ACT(Threonine)	ATT (Isoleucine)	Iran, Tunisia	65
			22486	Spike	C	T	TCC(Serine)	TCT (Serine)	Pakistan, Turkey, Egypt,	915
			22744	Spike	C	T	TGC(Cysteine)	TGT (Cysteine)	Iran, Tunisia	1173
			23229	Spike	C	A	ACT(Threonine)	AAT (Asparagine)	France, Senegal	1658
			23412	Spike	A	G	GAT (Aspartate)	GGT (Glycine)	Belarus, Estonia,Slovakia,Tamil Nadu, Portugal, Ghana, Philippines, Cambodia, Pakistan, Turkey, Egypt, Mexico, Norway, Kenya, Czech Republic, Netherlands, Morocco, Spain, Saudi Arabia, Italy, Bosnia, Nigeria, Croatia,Georgia, USA, Jamaica, Argentina, Serbia, Ahmedabad(India)	1841
			23938	Spike	C	T	TAC(Tyrosine)	TAT (Tyrosine)	Delhi(India), Bihar (India), Singapore	2367
			24043	Spike	C	T	AAC (Asparagine)	AAT (Asparagine)	Nepal, Myanmar, Solvenia	2471
			25169	Spike	C	T	CTC (Leucine)	TCT (Serine)	Argentina, Jamaica	3598
			25572	orf3a	G	T	CAG (Glutamine)	CAT (Histidie)	Belarus, Estonia,Slovakia,Tamil Nadu, Portugal, Ghana, Philippines, Cambodia, Pakistan, Turkey, Egypt, Mexico, Norway, Kenya, Czech Republic, Netherlands, Morocco, Spain, Saudi Arabia, Italy, Bosnia, Nigeria, Croatia,Georgia, USA, Jamaica, Argentina, Serbia, Ahmedabad(India)	171
			25626	orf3a	G	T	AAG (Lysine)	AAT (Asparagine)	Bangladesh, Rajasthan (India)	225
			25988	orf3a	G	T	GGA (Glycine)	GTA (Valine)	Australia, Poland	587
			26153	orf3a	G	T	GGT (Glycine)	GTT (Valine)	Srilanka, Oman	752
			26310	Genomic	T	G	NA	NA	Japan, Hungary, Panama	NA
			26535	Memberane	G	T	GCA (Alanine)	TCA (Serine)	Serbia,Ahmedabad(India)	4
			26722	Memberane	G	T	TGT (Cysteine)	TTT(Phenylalanine)	Latvia, Belgium	191
			26916	Memberane	C	T	CTG (Leucine)	TTG (leucine)	England, Denmark	385
			27531	Genomic	T	C	NA	NA	Belarus, Estonia	NA
			27924	ORF8	G	T	GGA (Glycine)	TGA (stop)	UAE,Kazakhstan	22
			28036	ORF8	G	T	TGG (Tryptophan)	TTG (leucine)	Pakistan, Turkey, Egypt,	134
			28153	ORF8	T	C	TTA (Leucine)	TCA (Serine)	Hongkong, Bangkok, Australia, Poland	251
			28309	Nucleocapsid	G	T	CAG (Glutamine)	CAT (Histidie)	USA, Georgia	27
			28320	Nucleocapsid	C	T	CCC (Proline)	CTC (Glutamate)	Pakistan, Turkey, Egypt, Israel, Mumbai(India), Delhi(India), Bihar (India), Singapore	38
			28666	Genomic	C	T	NA	NA	Australia, Poland	NA
			28697	Genomic	T	C	NA	NA	Iran, Tunisia, UAE,Kazakhstan	NA
			28839	Genomic	C	T	NA	NA	Iran, Tunisia	NA
			28872	Genomic	C	T	NA	NA	Australia, Poland, Argentina, Jamaica	NA
			28877	Genomic	C	T	NA	NA	UAE,Kazakhstan	NA
			28890	Genomic	G	A	NA	NA	Vietnam, Austria, Brazil, Sweden	NA
			28891	Genomic	G	A	NA	NA	Vietnam, Austria, Brazil, Sweden	NA
			28892	Genomic	G	C	NA	NA	Vietnam, Austria, Brazil, Sweden	NA
			29086	Genomic	C	T	NA	NA	UAE,Kazakhstan	NA
			29157	Genomic	T	C	NA	NA	Brazil, Sweden	NA
			29549	Genomic	G	A	NA	NA	Argentina, Jamaica	NA
			29705	Genomic	C	T	NA	NA	Pakistan, Turkey, Egypt,	NA
			29751	Genomic	G	A	NA	NA	Kenya, Czech Republic, Netherlands,	NA
			29751	Genomic	G	T	NA	NA	Iran, Tunisia, UAE,Kazakhstan	NA
			29830	Genomic	T	C	NA	NA	Bosnia, Nigeria, Croatia	NA

### Sheet: 2. Gene wise info world
Groups		orf1ab	spike	Orf3a	Memberane	Orf8	Nucleocapsid	Genomic	Total
1	Hong Kong, Bangkok	3	0	0	0	1	0	0	4
2	Belarus, Estonia	1	1	1	0	0	0	3	6
3	Portugal, Tamil Nadu, Slovakia	2	1	1	0	0	0	1	5
4	Philippines, Ghana, Cambodia	1	0	0	0	0	0	0	1
5	Pakistan, Turkey, Egypt	3	2	1	0	1	0	2	9
6	Poland, Australia	4	0	1	0	1	1	2	9
7	Norway, Mexico	3	1	1	0	0	0	3	8
8	Kenya, zech Republic, Netherlands	1	1	1	0	0	0	2	5
9	Morocco,Spain, Saudi Arabia, Italy	2	1	1	0	0	0	1	5
10	Myanmar, Slovenia, Nepal	0	1	0	0	0	0	0	1
11	Tunisia, Iran	2	2	0	0	0	0	4	8
12	Bosnia , Nigeria, Croatia	2	1	1	0	0	0	2	6
13	Mumbai, Israel	3	0	0	0	0	1	1	5
14	Delhi, Bihar, Singapore	2	1	0	0	0	0	0	3
15	Georgia, USA	2	1	1	0	0	1	1	6
16	Jamaica,Argentina	3	1	0	0	0	0	3	7
17	Ahmedabad,Serbia	3	1	1	1	0	0	1	7
18	France, Senegal	1	1	0	0	0	0	0	2
19	Belgium, Latvia	3	1	1	1	0	0	1	7
20	Hungary, Japan, Panama	1	1	1	0	0	0	3	6
21	Rajasthan, Bangladesh	5	1	2	0	0	0	1	9
22	Denmark, England	6	1	1	1	0	0	2	11
23	Vietnam, Austria	1	1	1	0	0	0	4	7
24	Sweden, Brazil	1	1	1	0	0	0	5	8
25	Kazakhstan, UAE	4	0	0	0	1	0	5	10
26	Jordan, Wuhan								0
27	Oman, Srilanka	1	0	1	0	0	0	0	2

### Sheet: 3. India whole genome mutation
Genomic position(Mega)	Gene position	Nucleotide in reference	Change nucleotide	Amino acid and codon	Change codon and amino acid	States involved	Bioedit position
241	Genomic	C	T	NA	NA	Ahmedabad, Rajasthan, Kolkatta, Odisha, Punjab, Tamil Nadu	NA
884	orf1ab	C	T	CGT (Arginine)	TGT (Cysteine)	Ladakh	619
1397	orf1ab	G	A	GTA (Valine)	ATA (Isoleucine)	Ladakh	1132
1691	orf1ab	A	G	ATT(Isoleucine)	GTT (Valine)	Kerala	1426
2509	orf1ab	C	T	CCC (Proline)	CCT(Proline)	Odisha	2244
2836	orf1ab	C	T	TGC (Cysteine)	TGT (Cysteine)	Ahmedabad	2571
3037	orf1ab	C	T	TTC (Phenylalanine)	TTT (Phenylalanine)	Ahmedabad, Rajasthan, Kolkata, Odisha, Punjab, Tamil Nadu	2772
3429	orf1ab	C	T	ACA (Threonine)	ATA (Isoleucine)	Ahmedabad	3164
3634	orf1ab	C	T	AAC (Asparagine)	AAT(Asparagine)	Odisha	3369
6310	orf1ab	C	A	AGC (serine)	AGA (Agrinine)	Bihar	6045
6312	orf1ab	C	A	ACA Threonine	AAA and Lysine	Assam,Bihar,Delhi,Mumbai	6047
6501	orf1ab	C	T	CCA(Proline)	CTA(Leucine)	Kerala	6236
7600	orf1ab	C	T	TGC (Cysteine)	TGT (Cysteine)	Bihar	7335
8653	orf1ab	G	T	ATG(Methionine)	ATT(Isoleucine)	Ladakh	8388
8782	orf1ab	A	G	AGC (serine)	AGT (Serine)	Kerala	8517
8917	orf1ab	C	T	TTC (Phenylalanine)	TTT (Phenylalanine)	Tamil Nadu	8652
9907	orf1ab	C	T	TAC (Tyrosine)	TAT(Tyrosine)	Odisha	9642
11083	orf1ab	G	T	TTG (Leucine)	TTT (Phenylalanine)	Assam,Bihar, Delhi, Ladakh,Mumbai	10818
12685	orf1ab	G	T	CAG (Glutamine)	CAT (Histidine)	Bihar	12420
13006	orf1ab	T	G	GCT (Alanine)	GCG (Alanine)	Ahmedabad	12741
13730	orf1ab	C	T	GCT and Alanine	GTT and Valine	Assam,Bihar, Delhi, MP,Mumbai	13466
16877	orf1ab	C	T	ACA (Threonine)	ATA (Isoleucine)	Kerala	16613
16993	orf1ab	T	C	TAC (Tyrosine)	CAC (Histidine)	Ladakh	16729
18877	orf1ab	C	T	CTA(Leucine)	TTA (Leucine)	Ahmedabad	18613
19524	Genomic	C	T	NA	NA	Bihar	NA
21137	Genomic	A	G	NA	NA	Assam	NA
22289	Spike	G	T	GCT (Alanine)	TCT(Serine)	Bihar	727
22357	Spike	T	C	TAT(Tyrosine)	TAC (Tyrosine)	Madhya Pradesh	795
22444	Spike	C	T	GAC (Aspartic acid)	GAT (Aspartic acid)	Ahmedabad	882
23403	Spike			GAT(Aspartic acid)	GGT (Glycine)	Ahmedabad, Rajasthan, Kolkata, Odisha,Punjab Tamil nadu	1841
23929	Spike	C	T	TAC (Tyrosine)	TAT(Tyrosine)	Assam,Bihar, Delhi,	2367
22530	Spike	C	T	ACA(Threonine)	ATA (Isoleucine)	Rajasthan	968
24904	Spike	C	T	ATC (Isoleucine)	ATT(Isoleucine)	Punjab	3342
24933	Spike	G	T	GGT (Glycine)	GTT(Valine)	Kolkata	3371
25461	Orf3a	T	C	GCT(Alanine)	GCC (Alanine)	Ladakh	69
25563	Orf3a	G	T	CAG (Glutamine)	CAT (Histidine)	Ahmedabad	171
26735	Memberane	C	T	TAC (Tyrosine)	TAT(Tyrosine)	Ahmedabad	213
28144	Orf8	T	C	TTA(leucine)	TCA(serine)	Kerala	251
28311	Nucleocapsid	C	T	CCC (Proline)	CTC (Glutamate)	,Bihar, Delhi, Mumbai	38
28854	Genomic	C	T	NA	NA	Ahmedabad	NA
28881	Genomic	G	A	NA	NA	Kolkata	NA
28882	Genomic	G	A	NA	NA	Kolkata	NA
28883	Genomic	G	C	NA	NA	Kolkata	NA
29197	Genomic	C	T	NA	NA	Rajasthan	NA
29236	Genomic	C	A	NA	NA	Ahmedabad	NA
29555	Genomic	C	T	NA	NA	Assam	NA

### Sheet: 4. Genewise info India
Indian states	orf1ab	spike	Orf3a	Memberane	Orf8	Nucleocapsid
Ahmedabad	6	2	1	1	0	0
Assam	3	1	0	0	0	0
Bihar	5	2	0	0	0	1
Rajasthan	3	2	0	0	0	1
Delhi	3	1	0	0	0	0
Kerela	4	0	0	0	1	0
Kolkata	1	2	0	0	0	0
Ladakh	4	0	1	0	0	0
MP	1	1	0	0	0	0
Mumbai	3	0	0	0	0	1
Odisa	4	1	0	0	0	0
Punjab	1	2	0	0	0	0
Tamilnadu	2	1	0	0	0	0

### Sheet: 5. Codon pattern analysis_India
	Ahmedabad	Assam	Bihar	Rajasthan	Delhi	Kerala	Kolkata	Ladakh	MP	Mumbai	Odisa	Punjb	Tamilnadu
Ala_GCU	0.45067	0.4504	0.4492	0.45067	0.45161	0.33591	0.49719	0.448	0.49719	0.4492	0.45013	0.45187	0.49719
Ala_GCC	0.18133	0.18231	0.18182	0.18133	0.18011	0.17375	0.13696	0.184	0.13696	0.18182	0.1779	0.18182	0.13696
Ala_GCA	0.30933	0.30831	0.31016	0.30933	0.30914	0.37838	0.29644	0.30933	0.29644	0.31016	0.31267	0.30749	0.29644
Ala_GCG	0.05867	0.05898	0.05882	0.05867	0.05914	0.11197	0.06942	0.05867	0.06942	0.05882	0.0593	0.05882	0.06942
Cys_UGU	0.57953	0.57886	0.57886	0.57862	0.57729	0.59322	0.70805	0.57886	0.71044	0.57886	0.57753	0.57862	0.70805
Cys_UGC	0.42047	0.42114	0.42114	0.42138	0.42271	0.40678	0.29195	0.42114	0.28956	0.42114	0.42247	0.42138	0.29195
Asp_GAU	0.57586	0.57586	0.57586	0.57586	0.57639	0.4403	0.6	0.57586	0.6	0.57586	0.57586	0.57586	0.6
Asp_GAC	0.42414	0.42414	0.42414	0.42414	0.42361	0.5597	0.4	0.42414	0.4	0.42414	0.42414	0.42414	0.4
Glu_GAA	0.68889	0.68773	0.68773	0.68889	0.68539	0.5	0.68478	0.68889	0.68478	0.68889	0.69663	0.68889	0.68392
Glu_GAG	0.31111	0.31227	0.31227	0.31111	0.31461	0.5	0.31522	0.31111	0.31522	0.31111	0.30337	0.31111	0.31608
Phe_UUU	0.64646	0.64467	0.64587	0.64587	0.64915	0.63158	0.70763	0.64418	0.70726	0.64467	0.64576	0.64636	0.71125
Phe_UUC	0.35354	0.35533	0.35413	0.35413	0.35085	0.36842	0.29237	0.35582	0.29274	0.35533	0.35424	0.35364	0.28875
Gly_GGU	0.37563	0.37659	0.37817	0.37659	0.37596	0.25974	0.52463	0.37817	0.52361	0.37817	0.38107	0.3801	0.52463
Gly_GGC	0.21574	0.21374	0.2132	0.21374	0.21483	0.21212	0.19272	0.2132	0.19099	0.2132	0.21483	0.21173	0.19272
Gly_GGA	0.28173	0.28499	0.28426	0.28244	0.28389	0.30736	0.20985	0.28426	0.21245	0.28426	0.28133	0.28316	0.20985
Gly_GGG	0.1269	0.12468	0.12437	0.12723	0.12532	0.22078	0.07281	0.12437	0.07296	0.12437	0.12276	0.125	0.07281
His_CAU	0.51807	0.51818	0.51964	0.51807	0.51964	0.47956	0.55738	0.51652	0.55738	0.51964	0.5228	0.51662	0.55738
His_CAC	0.48193	0.48182	0.48036	0.48193	0.48036	0.52044	0.44262	0.48348	0.44262	0.48036	0.4772	0.48338	0.44262
Ile_AUU	0.47477	0.47586	0.47706	0.47586	0.47696	0.49483	0.49117	0.47706	0.49117	0.47706	0.47564	0.47816	0.49117
Ile_AUC	0.25688	0.25747	0.25688	0.25747	0.25576	0.20862	0.18728	0.25688	0.18728	0.25688	0.25522	0.25517	0.18728
Ile_AUA	0.26835	0.26667	0.26606	0.26667	0.26728	0.29655	0.32155	0.26606	0.32155	0.26606	0.26914	0.26667	0.32155
Lys_AAA	0.72637	0.73	0.72886	0.72637	0.73301	0.52308	0.59745	0.72886	0.5945	0.72637	0.7275	0.72705	0.59672
Lys_AAG	0.27363	0.27	0.27114	0.27363	0.26699	0.47692	0.40255	0.27114	0.4055	0.27363	0.2725	0.27295	0.40328
Leu_UUA	0.26357	0.26215	0.26298	0.26185	0.26215	0.21938	0.22731	0.26328	0.22742	0.26268	0.2625	0.26161	0.22731
Leu_UUG	0.20136	0.20113	0.2009	0.2009	0.20113	0.22121	0.22249	0.20113	0.22339	0.20068	0.20227	0.20159	0.22249
Leu_CUU	0.23529	0.2339	0.23476	0.23589	0.2339	0.16514	0.20803	0.23277	0.20806	0.2345	0.23409	0.23669	0.20803
Leu_CUC	0.0871	0.08814	0.08691	0.08804	0.08814	0.07069	0.0747	0.08814	0.07419	0.08794	0.08864	0.08834	0.0747
Leu_CUA	0.12217	0.12429	0.12415	0.12302	0.12429	0.1621	0.14699	0.12429	0.14758	0.12401	0.12159	0.12231	0.14699
Leu_CUG	0.0905	0.0904	0.09029	0.09029	0.0904	0.16149	0.12048	0.0904	0.11935	0.09019	0.09091	0.08947	0.12048
Asn_AAU	0.55391	0.55202	0.55202	0.55297	0.55202	0.46617	0.62376	0.55085	0.62624	0.55085	0.55224	0.55085	0.62624
Asn_AAC	0.44609	0.44798	0.44798	0.44703	0.44798	0.53383	0.37624	0.44915	0.37376	0.44915	0.44776	0.44915	0.37376
Pro_CCU	0.36678	0.36552	0.3677	0.36552	0.36552	0.34615	0.43582	0.36644	0.44012	0.36426	0.36678	0.36426	0.43844
Pro_CCC	0.13841	0.14138	0.14089	0.14138	0.14138	0.16538	0.09254	0.14384	0.09281	0.14433	0.13841	0.14433	0.09309
Pro_CCA	0.39792	0.39655	0.39519	0.39655	0.39655	0.38462	0.41493	0.39384	0.41018	0.39519	0.39792	0.39519	0.41141
Pro_CCG	0.09689	0.09655	0.09622	0.09655	0.09655	0.10385	0.05672	0.09589	0.05689	0.09622	0.09689	0.09622	0.05706
Gln_CAA	0.71914	0.71605	0.71517	0.71692	0.71605	0.55172	0.60049	0.71692	0.60049	0.71692	0.71651	0.71692	0.60049
Gln_CAG	0.28086	0.28395	0.28483	0.28308	0.28395	0.44828	0.39951	0.28308	0.39951	0.28308	0.28349	0.28308	0.39951
Arg_CGU	0.09567	0.09695	0.0966	0.09532	0.09677	0.10823	0.19034	0.09677	0.19143	0.09695	0.09636	0.0955	0.19034
Arg_CGC	0.0722	0.07181	0.07156	0.07194	0.07168	0.06061	0.08239	0.07168	0.08286	0.07181	0.07273	0.07207	0.08239
Arg_CGA	0.05596	0.05566	0.05546	0.05396	0.05556	0.07792	0.08239	0.05556	0.07429	0.05566	0.05636	0.05586	0.08239
Arg_CGG	0.05957	0.05745	0.05903	0.05935	0.05914	0.04978	0.05682	0.05914	0.05714	0.05745	0.05818	0.05766	0.05682
Arg_AGA	0.49819	0.49731	0.49732	0.4982	0.49642	0.42857	0.36932	0.49642	0.37143	0.49731	0.5	0.4991	0.36932
Arg_AGG	0.21841	0.22083	0.22004	0.22122	0.22043	0.27489	0.21875	0.22043	0.22286	0.22083	0.21636	0.21982	0.21875
Ser_UCU	0.23428	0.23486	0.23486	0.23428	0.23486	0.19176	0.30693	0.23544	0.30484	0.23573	0.23602	0.23544	0.30693
Ser_UCC	0.09371	0.09271	0.09271	0.09371	0.09271	0.10938	0.07921	0.09294	0.07977	0.09305	0.09317	0.09294	0.07921
Ser_UCA	0.21332	0.21384	0.21261	0.21332	0.21384	0.26705	0.26733	0.21437	0.26781	0.21464	0.21491	0.21314	0.26733
Ser_UCG	0.04192	0.04203	0.04203	0.04192	0.04203	0.05682	0.05516	0.04213	0.05556	0.04218	0.04224	0.04213	0.05516
Ser_AGU	0.24291	0.24227	0.24351	0.24291	0.24227	0.22443	0.21499	0.24164	0.2151	0.24069	0.24099	0.24287	0.21499
Ser_AGC	0.17386	0.17429	0.17429	0.17386	0.17429	0.15057	0.07638	0.17348	0.07692	0.1737	0.17267	0.17348	0.07638
Thr_ACU	0.32496	0.32396	0.32544	0.32401	0.32596	0.26206	0.40305	0.32544	0.40334	0.32493	0.32589	0.32448	0.40417
Thr_ACC	0.22157	0.22041	0.22041	0.22091	0.21976	0.20096	0.13989	0.22189	0.13769	0.22107	0.22173	0.22124	0.1375
Thr_ACA	0.36484	0.36686	0.36538	0.36672	0.36578	0.4373	0.39889	0.36686	0.40056	0.36499	0.36607	0.36578	0.4
Thr_ACG	0.08863	0.08876	0.08876	0.08837	0.0885	0.09968	0.05817	0.0858	0.05841	0.08902	0.08631	0.0885	0.05833
Val_GUU	0.42518	0.42701	0.42701	0.42518	0.42779	0.23077	0.40548	0.42674	0.40576	0.42701	0.42674	0.42596	0.4047
Val_GUC	0.18431	0.18431	0.18431	0.18431	0.18464	0.10059	0.13168	0.18315	0.1322	0.18431	0.18498	0.18464	0.13185
Val_GUA	0.2208	0.2208	0.21898	0.2208	0.21938	0.2574	0.22686	0.21978	0.22644	0.21898	0.21978	0.22121	0.22715
Val_GUG	0.16971	0.16788	0.16971	0.16971	0.16819	0.41124	0.23598	0.17033	0.2356	0.16971	0.1685	0.16819	0.23629
Tyr_UAU	0.55159	0.55159	0.5505	0.5505	0.55159	0.39879	0.53807	0.55159	0.53553	0.5496	0.5496	0.55138	0.53807
Tyr_UAC	0.44841	0.44841	0.4495	0.4495	0.44841	0.60121	0.46193	0.44841	0.46447	0.4504	0.4504	0.44862	0.46193

### Sheet: 6. Amino acid analysis_India
		Ala	Cys	Asp	Glu	Phe	Gly	His	Ile	Lys	Leu	Met	Asn	Pro	Gln	Arg	Ser	Thr	Val	Trp	Ter	Tyr
	Ahmedabad	0.03771	0.06386	0.02916	0.02715	0.05973	0.03962	0.03339	0.04385	0.04043	0.0889	0.01167	0.04757	0.02906	0.03258	0.05571	0.08156	0.06808	0.05511	0.02645	0.07774	0.05068
	Assam	0.03756	0.06384	0.0292	0.02709	0.05951	0.03957	0.03323	0.0438	0.04028	0.08911	0.01168	0.04743	0.0292	0.03263	0.05609	0.08146	0.06807	0.05518	0.02648	0.07784	0.05075
	Bihar	0.0376	0.06373	0.02915	0.02704	0.05961	0.03961	0.03327	0.04383	0.04041	0.08906	0.01176	0.04735	0.02925	0.03247	0.05619	0.08132	0.06795	0.05509	0.02644	0.07811	0.05076
	Rajasthan	0.03768	0.0639	0.02914	0.02713	0.05958	0.03949	0.03336	0.04371	0.04039	0.08902	0.01176	0.04742	0.02914	0.03265	0.05586	0.08148	0.06822	0.05506	0.02642	0.07787	0.05074
	Delhi	0.03744	0.0638	0.02898	0.02687	0.05937	0.03935	0.03331	0.04368	0.04146	0.08906	0.01167	0.0474	0.02918	0.03261	0.05615	0.08141	0.06823	0.05505	0.02637	0.07789	0.05072
	Kerela	0.02603	0.04744	0.01347	0.0195	0.04583	0.02322	0.03688	0.05829	0.05226	0.16492	0.02985	0.0401	0.02613	0.0408	0.04643	0.07075	0.06251	0.06794	0.0193	0.07508	0.03327
	Kolkata	0.05356	0.02994	0.03567	0.03698	0.04743	0.04693	0.02452	0.05687	0.05516	0.1251	0.03125	0.05074	0.03366	0.041	0.03537	0.07104	0.07255	0.07707	0.00995	0.02562	0.03959
	Ladakh	0.0377	0.06374	0.02916	0.02715	0.05962	0.03961	0.03348	0.04384	0.04042	0.08898	0.01176	0.04746	0.02936	0.03268	0.0561	0.08114	0.06797	0.0549	0.02644	0.07782	0.05067
	MP	0.05374	0.02994	0.03579	0.0371	0.04718	0.04698	0.0246	0.05706	0.05495	0.12501	0.03135	0.05071	0.03367	0.04113	0.03529	0.07077	0.07249	0.07702	0.00988	0.02561	0.03972
	Mumbai	0.03764	0.06381	0.02919	0.02717	0.05948	0.03965	0.03331	0.04388	0.04046	0.08927	0.01157	0.0475	0.02929	0.03271	0.05606	0.08112	0.06783	0.05515	0.02637	0.0778	0.05072
	Odisa	0.03753	0.06394	0.02934	0.02701	0.05969	0.03955	0.03328	0.0436	0.04047	0.08902	0.01153	0.04745	0.02924	0.03247	0.05564	0.08144	0.06798	0.05524	0.02661	0.078	0.05099
	Punjb	0.03764	0.06401	0.02919	0.02717	0.05948	0.03945	0.03331	0.04378	0.04056	0.08887	0.01167	0.0475	0.02929	0.03271	0.05586	0.08122	0.06824	0.05505	0.02647	0.0776	0.05093
	Tamilnadu	0.05362	0.02998	0.03571	0.03692	0.04738	0.04698	0.02454	0.05694	0.05513	0.12524	0.03128	0.0506	0.0335	0.04104	0.03541	0.07112	0.07243	0.07705	0.00996	0.02555	0.03963

### Sheet: 7. Codon Pattern_World
		Group A	Group B	Group C
	Ala_GCU	0.497074	0.334407	0.45025
	Ala_GCC	0.13734	0.175447	0.181582
	Ala_GCA	0.296408	0.378321	0.309561
	Ala_GCG	0.0691856	0.111827	0.0586071
	Cys_UGU	0.707206	0.59364	0.578279
	Cys_UGC	0.292794	0.40636	0.421721
	Asp_GAU	0.600997	0.441524	0.576003
	Asp_GAC	0.399003	0.558476	0.423997
	Glu_GAA	0.684737	0.501874	0.688756
	Glu_GAG	0.315263	0.498126	0.311244
	Phe_UUU	0.707771	0.632121	0.645852
	Phe_UUC	0.292229	0.367879	0.354148
	Gly_GGU	0.524596	0.259679	0.377319
	Gly_GGC	0.192653	0.212789	0.213863
	Gly_GGA	0.210126	0.307287	0.283171
	Gly_GGG	0.0726278	0.220245	0.125646
	His_CAU	0.557251	0.479998	0.518855
	His_CAC	0.442749	0.520002	0.481145
	Ile_AUU	0.491361	0.49383	0.476637
	Ile_AUC	0.186758	0.208918	0.256634
	Ile_AUA	0.321882	0.297252	0.266729
	Lys_AAA	0.598405	0.523896	0.729027
	Lys_AAG	0.401595	0.476104	0.270973
	Leu_UUA	0.227334	0.219914	0.262514
	Leu_UUG	0.222473	0.220728	0.201364
	Leu_CUU	0.208007	0.165102	0.23405
	Leu_CUC	0.0749111	0.0705394	0.0881046
	Leu_CUA	0.147122	0.162332	0.123568
	Leu_CUG	0.120154	0.161383	0.0904023
	Asn_AAU	0.62599	0.466258	0.551759
	Asn_AAC	0.37401	0.533742	0.448241
	Pro_CCU	0.437601	0.347744	0.366255
	Pro_CCC	0.0928011	0.164988	0.141691
	Pro_CCA	0.413204	0.383262	0.395716
	Pro_CCG	0.0563989	0.104006	0.0963378
	Gln_CAA	0.601884	0.550334	0.716822
	Gln_CAG	0.398116	0.449666	0.283178
	Arg_CGU	0.190369	0.10804	0.0958188
	Arg_CGC	0.0826833	0.0606389	0.0721139
	Arg_CGA	0.0802967	0.0779578	0.0558158
	Arg_CGG	0.0566978	0.0498044	0.0592904
	Arg_AGA	0.368696	0.428777	0.49728
	Arg_AGG	0.221267	0.274782	0.219684
	Ser_UCU	0.307327	0.190848	0.23445
	Ser_UCC	0.0791644	0.110744	0.0926455
	Ser_UCA	0.267341	0.266921	0.213824
	Ser_UCG	0.05481	0.0560422	0.0417173
	Ser_AGU	0.215038	0.225124	0.243185
	Ser_AGC	0.07632	0.150322	0.174177
	Thr_ACU	0.403602	0.263877	0.324697
	Thr_ACC	0.139044	0.199947	0.220561
	Thr_ACA	0.399271	0.436922	0.366139
	Thr_ACG	0.0580822	0.0992572	0.0886059
	Val_GUU	0.406003	0.231034	0.425629
	Val_GUC	0.131167	0.09972	0.184109
	Val_GUA	0.227124	0.256543	0.220507
	Val_GUG	0.235703	0.412703	0.169755
	Tyr_UAU	0.540393	0.396243	0.551188
	Tyr_UAC	0.459607	0.603757	0.448812

### Sheet: 8. Amino acid Pattern _World
		Group A	Group B	Group C
	Ala	0.053638	0.0260871	0.0376533
	Cys	0.029964	0.04744	0.0638606
	Asp	0.035752	0.0133743	0.0291537
	Glu	0.037055	0.0194114	0.0271437
	Phe	0.047423	0.0459014	0.0595931
	Gly	0.047113	0.0232329	0.0395092
	His	0.024414	0.03688	0.0333759
	Ile	0.056781	0.0583857	0.0437596
	Lys	0.055349	0.05238	0.0407967
	Leu	0.124924	0.165163	0.0889514
	Asn	0.05059	0.0400843	0.0474273
	Pro	0.033608	0.0261171	0.0292163
	Gln	0.041092	0.0408014	0.0325669
	Arg	0.035437	0.0464329	0.0558914
	Ser	0.070994	0.0705671	0.0813363
	Thr	0.072614	0.0623386	0.0681624
	Val	0.077	0.0679129	0.0551018
	Tyr	0.03976	0.0333014	0.050711
